# Regulation of heterosis-associated gene expression complementation in maize hybrids

**DOI:** 10.1101/2024.10.30.620956

**Authors:** Marion Pitz, Jutta Baldauf, Hans-Peter Piepho, Peng Yu, Heiko Schoof, Annaliese S. Mason, Guoliang Li, Frank Hochholdinger

## Abstract

The dominance model of heterosis explains the superiority of F_1_-hybrids via the complementation of unfavorable by beneficial alleles in many genes. Consistent with this model, genes active in only one parent and the hybrid display single-parent expression (SPE) complementation. Here we demonstrated, that SPE can explain up to 29% of heterotic variance in maize (*Zea mays* L.). Moreover, expression quantitative trait loci (eQTL) revealed, that the genotype of the active parent determines the regulation mode of SPE patterns in *cis* or *trans*, which might explain how phylogenetic distance translates to transcriptomic diversity and heterosis in hybrids. Furthermore, we showed that most eQTL are located in heterozygous regions of the genome and that a *trans* eQTL controls the activity of a SPE gene which regulates lateral root density in hybrids. We anticipate that our study will stimulate further research elucidating the regulation and molecular mechanisms underlying heterosis.
