## Supplement Data files S1 to S9 for "Regulation of heterosis-associated gene expression complementation in maize hybrids": Data S5_MPH_pheno.xlsx

### Sheet: Data S13_MPH_pheno
Hybrid	Trait	Hybrid_value	IBM-RIL_value	Maternal_value	MPH	MPH_percent
B73_M0001	Number of root tips	49.8126	30.9553	26.4102	21.1299	73.6674
B73_M0001	Total root volume	473.707	294.976	239.619	206.41	77.2211
B73_M0001	Lateral root density	29.8939	25.2604	19.347	7.59027	34.0315
B73_M0001	Total root length	645.953	373.764	359.979	279.081	76.0706
B73_M0007	Number of root tips	40.1131	9.73243	26.4102	22.0418	121.971
B73_M0007	Total root volume	422.844	169.197	239.619	218.436	106.863
B73_M0007	Lateral root density	28.4147	9.41832	19.347	14.0321	97.5626
B73_M0007	Total root length	598.872	185.2	359.979	326.283	119.698
B73_M0008	Number of root tips	33.9196	20.2179	26.4102	10.6055	45.4899
B73_M0008	Total root volume	394.597	186.27	239.619	181.652	85.305
B73_M0008	Lateral root density	23.9408	16.7006	19.347	5.91703	32.829
B73_M0008	Total root length	586.987	273.038	359.979	270.478	85.4569
B73_M0021	Number of root tips	47.7892	45.5383	26.4102	11.8149	32.8427
B73_M0021	Total root volume	341.653	347.307	239.619	48.1902	16.4212
B73_M0021	Lateral root density	23.4141	29.0009	19.347	-0.759876	-3.14337
B73_M0021	Total root length	543.132	525.55	359.979	100.368	22.6685
B73_M0022	Number of root tips	47.2869	44.7643	26.4102	11.6997	32.876
B73_M0022	Total root volume	372.331	384.57	239.619	60.2363	19.3007
B73_M0022	Lateral root density	20.4496	25.3821	19.347	-1.91494	-8.56237
B73_M0022	Total root length	600.937	542.003	359.979	149.947	33.2483
B73_M0025	Number of root tips	42.6228	46.7895	26.4102	6.02293	16.4561
B73_M0025	Total root volume	407.108	444.775	239.619	64.9112	18.969
B73_M0025	Lateral root density	21.8022	20.034	19.347	2.11178	10.7249
B73_M0025	Total root length	562.941	583.461	359.979	91.2216	19.3381
B73_M0030	Number of root tips	43.7404	30.6859	26.4102	15.1924	53.2168
B73_M0030	Total root volume	515.118	407.178	239.619	191.719	59.2827
B73_M0030	Lateral root density	23.3463	14.1614	19.347	6.59214	39.3462
B73_M0030	Total root length	617.384	458.498	359.979	208.146	50.8618
B73_M0040	Number of root tips	46.1786	26.4686	26.4102	19.7392	74.6582
B73_M0040	Total root volume	464.196	268.886	239.619	209.943	82.5726
B73_M0040	Lateral root density	29.8204	29.7307	19.347	5.28159	21.5234
B73_M0040	Total root length	581.074	350.476	359.979	225.846	63.578
B73_M0042	Number of root tips	34.2292	22.8607	26.4102	9.59377	38.943
B73_M0042	Total root volume	403.209	217.915	239.619	174.442	76.253
B73_M0042	Lateral root density	28.0928	21.0794	19.347	7.87961	38.9825
B73_M0042	Total root length	544.53	354.486	359.979	187.297	52.4301
B73_M0043	Number of root tips	39.6249	39.7053	26.4102	6.56719	19.8658
B73_M0043	Total root volume	275.894	351.849	239.619	-19.8394	-6.70854
B73_M0043	Lateral root density	26.1368	36.8556	19.347	-1.96446	-6.99065
B73_M0043	Total root length	416.994	417.624	359.979	28.1927	7.25119
B73_M0045	Number of root tips	39.0654	7.29456	26.4102	22.213	131.809
B73_M0045	Total root volume	354.866	82.3563	239.619	193.878	120.431
B73_M0045	Lateral root density	27.347	22.2628	19.347	6.54207	31.4449
B73_M0045	Total root length	447.888	61.3797	359.979	237.208	112.592
B73_M0046	Number of root tips	37.8229	22.0028	26.4102	13.6164	56.2511
B73_M0046	Total root volume	372.738	262.92	239.619	121.469	48.3422
B73_M0046	Lateral root density	25.8361	25.9752	19.347	3.17504	14.011
B73_M0046	Total root length	554.119	346.752	359.979	200.753	56.8117
B73_M0047	Number of root tips	30.1161	19.6448	26.4102	7.08865	30.7834
B73_M0047	Total root volume	266.593	250.729	239.619	21.419	8.73624
B73_M0047	Lateral root density	16.2522	13.2905	19.347	-0.0665489	-0.407806
B73_M0047	Total root length	408.792	341.498	359.979	58.0534	16.5518
B73_M0048	Number of root tips	31.8622	20.5635	26.4102	8.3754	35.66
B73_M0048	Total root volume	344.382	290.734	239.619	79.206	29.8692
B73_M0048	Lateral root density	20.5406	20.5186	19.347	0.607824	3.04937
B73_M0048	Total root length	480.264	355.398	359.979	122.575	34.2688
B73_M0055	Number of root tips	45.4067	15.9126	26.4102	24.2454	114.574
B73_M0055	Total root volume	405.88	223.45	239.619	174.346	75.3003
B73_M0055	Lateral root density	24.6461	18.5427	19.347	5.70121	30.0937
B73_M0055	Total root length	576.977	215.898	359.979	289.038	100.382
B73_M0057	Number of root tips	33.497	10.2626	26.4102	15.1606	82.6802
B73_M0057	Total root volume	379.701	223.653	239.619	148.065	63.9214
B73_M0057	Lateral root density	20.0215	7.36091	19.347	6.66756	49.9295
B73_M0057	Total root length	503.087	250.391	359.979	197.902	64.8465
B73_M0058	Number of root tips	36.7772	24.0208	26.4102	11.5617	45.8516
B73_M0058	Total root volume	414.99	262.566	239.619	163.898	65.274
B73_M0058	Lateral root density	25.7425	20.1897	19.347	5.97416	30.2209
B73_M0058	Total root length	580.593	376.813	359.979	212.197	57.6001
B73_M0066	Number of root tips	41.2071	44.7516	26.4102	5.6262	15.8124
B73_M0066	Total root volume	344.159	429.958	239.619	9.37063	2.79897
B73_M0066	Lateral root density	28.6104	32.7942	19.347	2.53978	9.74193
B73_M0066	Total root length	516.651	569.306	359.979	52.0089	11.1933
B73_M0067	Number of root tips	51.1981	13.1942	26.4102	31.3959	158.548
B73_M0067	Total root volume	429.138	193.132	239.619	212.763	98.3305
B73_M0067	Lateral root density	28.5461	17.9167	19.347	9.91423	53.2112
B73_M0067	Total root length	579.203	188.24	359.979	305.093	111.304
B73_M0071	Number of root tips	26.5278	20.313	26.4102	3.16626	13.5533
B73_M0071	Total root volume	262.618	241.88	239.619	21.8686	9.08356
B73_M0071	Lateral root density	18.3823	12.3501	19.347	2.53381	15.9876
B73_M0071	Total root length	361.448	269.42	359.979	46.7492	14.8552
B73_M0077	Number of root tips	54.357	22.341	26.4102	29.9814	122.998
B73_M0077	Total root volume	539.253	193.603	239.619	322.642	148.95
B73_M0077	Lateral root density	29.606	23.2929	19.347	8.28609	38.8655
B73_M0077	Total root length	757.191	251.588	359.979	451.408	147.623
B73_M0080	Number of root tips	38.2471	33.8146	26.4102	8.13476	27.0147
B73_M0080	Total root volume	442.937	294.365	239.619	175.945	65.899
B73_M0080	Lateral root density	22.038	20.0732	19.347	2.32793	11.8109
B73_M0080	Total root length	587.947	374.714	359.979	220.601	60.0526
B73_M0081	Number of root tips	35.433	12.0258	26.4102	16.215	84.3742
B73_M0081	Total root volume	409.982	215.452	239.619	182.446	80.1836
B73_M0081	Lateral root density	19.9868	7.89777	19.347	6.36445	46.7206
B73_M0081	Total root length	538.393	221.999	359.979	247.404	85.0217
B73_M0083	Number of root tips	38.3337	16.8907	26.4102	16.6833	77.0573
B73_M0083	Total root volume	335.673	184.402	239.619	123.663	58.3286
B73_M0083	Lateral root density	23.8048	14.5556	19.347	6.85347	40.4304
B73_M0083	Total root length	514.853	245.907	359.979	211.911	69.9507
B73_M0086	Number of root tips	38.5804	26.8972	26.4102	11.9267	44.7469
B73_M0086	Total root volume	371.608	275.33	239.619	114.133	44.328
B73_M0086	Lateral root density	20.2045	22.264	19.347	-0.600992	-2.88862
B73_M0086	Total root length	438.131	318.368	359.979	98.9573	29.176
B73_M0093	Number of root tips	40.3899	12.2619	26.4102	21.0539	108.884
B73_M0093	Total root volume	310.855	153.242	239.619	114.424	58.2518
B73_M0093	Lateral root density	25.7063	13.1338	19.347	9.46594	58.2865
B73_M0093	Total root length	438.781	179.703	359.979	168.94	62.6072
B73_M0101	Number of root tips	42.6422	17.049	26.4102	20.9126	96.2402
B73_M0101	Total root volume	509.248	242.451	239.619	268.212	111.275
B73_M0101	Lateral root density	27.8452	13.4124	19.347	11.4656	69.9986
B73_M0101	Total root length	653.265	305.749	359.979	320.402	96.256
B73_M0110	Number of root tips	52.2433	37.3545	26.4102	20.3609	63.8627
B73_M0110	Total root volume	424.029	283.65	239.619	162.395	62.0695
B73_M0110	Lateral root density	28.9633	34.502	19.347	2.03882	7.57236
B73_M0110	Total root length	593.433	366.433	359.979	230.227	63.3873
B73_M0116	Number of root tips	36.0493	23.2665	26.4102	11.2109	45.1354
B73_M0116	Total root volume	384.684	224.015	239.619	152.867	65.9428
B73_M0116	Lateral root density	21.824	17.2525	19.347	3.52424	19.2584
B73_M0116	Total root length	526.643	329.337	359.979	181.985	52.8016
B73_M0126	Number of root tips	35.5189	18.3473	26.4102	13.1402	58.7172
B73_M0126	Total root volume	364.003	203.112	239.619	142.638	64.4355
B73_M0126	Lateral root density	23.835	16.8008	19.347	5.76111	31.8753
B73_M0126	Total root length	496.148	216.504	359.979	207.907	72.1293
B73_M0127	Number of root tips	36.1786	28.9445	26.4102	8.50122	30.7155
B73_M0127	Total root volume	381.468	290.125	239.619	116.596	44.0199
B73_M0127	Lateral root density	22.6016	23.2753	19.347	1.2905	6.05553
B73_M0127	Total root length	527.749	447.614	359.979	123.953	30.6968
B73_M0129	Number of root tips	42.1059	10.0349	26.4102	23.8834	131.065
B73_M0129	Total root volume	469.676	111.602	239.619	294.066	167.454
B73_M0129	Lateral root density	25.2255	9.44014	19.347	10.8319	75.2555
B73_M0129	Total root length	622.016	137.453	359.979	373.3	150.091
B73_M0133	Number of root tips	44.4923	29.9962	26.4102	16.2891	57.7562
B73_M0133	Total root volume	394.853	265.833	239.619	142.127	56.2374
B73_M0133	Lateral root density	23.6829	24.5755	19.347	1.72165	7.83951
B73_M0133	Total root length	539.109	353.207	359.979	182.516	51.1834
B73_M0138	Number of root tips	36.2245	20.5337	26.4102	12.7526	54.3312
B73_M0138	Total root volume	400.288	236.419	239.619	162.269	68.1747
B73_M0138	Lateral root density	25.3929	18.048	19.347	6.69546	35.8095
B73_M0138	Total root length	484.298	239.946	359.979	184.336	61.453
B73_M0141	Number of root tips	30.1216	21.5381	26.4102	6.14745	25.642
B73_M0141	Total root volume	357.258	252.014	239.619	111.442	45.3354
B73_M0141	Lateral root density	23.1121	19.8538	19.347	3.51171	17.9165
B73_M0141	Total root length	460.761	291.699	359.979	134.923	41.4079
B73_M0151	Number of root tips	42.2092	8.22201	26.4102	24.8931	143.757
B73_M0151	Total root volume	521.564	269.372	239.619	267.069	104.941
B73_M0151	Lateral root density	26.4601	7.89338	19.347	12.8399	94.2711
B73_M0151	Total root length	673.989	287.424	359.979	350.287	108.213
B73_M0159	Number of root tips	48.0687	16.7006	26.4102	26.5134	123.001
B73_M0159	Total root volume	434.529	136.415	239.619	246.512	131.112
B73_M0159	Lateral root density	28.4247	21.3059	19.347	8.09821	39.8407
B73_M0159	Total root length	552.842	169.379	359.979	288.163	108.873
B73_M0161	Number of root tips	32.3505	10.2924	26.4102	13.9992	76.2848
B73_M0161	Total root volume	383.838	234.486	239.619	146.786	61.9212
B73_M0161	Lateral root density	23.1149	9.24932	19.347	8.81671	61.6634
B73_M0161	Total root length	556.876	266.021	359.979	243.876	77.9156
B73_M0162	Number of root tips	26.726	15.4667	26.4102	5.7875	27.6405
B73_M0162	Total root volume	337.806	201.494	239.619	117.249	53.1607
B73_M0162	Lateral root density	18.9534	16.3734	19.347	1.09319	6.12079
B73_M0162	Total root length	414.251	195.709	359.979	136.408	49.0952
B73_M0168	Number of root tips	44.6454	16.4396	26.4102	23.2205	108.381
B73_M0168	Total root volume	391.21	229.669	239.619	156.566	66.7249
B73_M0168	Lateral root density	19.7202	18.1975	19.347	0.947995	5.04998
B73_M0168	Total root length	519.234	231.06	359.979	223.715	75.7023
B73_M0169	Number of root tips	41.1345	27.834	26.4102	14.0124	51.664
B73_M0169	Total root volume	394.876	251.653	239.619	149.24	60.7567
B73_M0169	Lateral root density	22.6903	21.4511	19.347	2.29125	11.2322
B73_M0169	Total root length	548.062	326.358	359.979	204.894	59.7067
B73_M0172	Number of root tips	40.2971	21.1244	26.4102	16.5298	69.5487
B73_M0172	Total root volume	445.15	305.347	239.619	172.668	63.3682
B73_M0172	Lateral root density	20.7496	10.7405	19.347	5.70585	37.9285
B73_M0172	Total root length	569.506	361.426	359.979	208.804	57.8881
B73_M0192	Number of root tips	36.0217	20.2563	26.4102	12.6884	54.3791
B73_M0192	Total root volume	381.194	183.51	239.619	169.63	80.1789
B73_M0192	Lateral root density	21.8743	12.7379	19.347	5.83185	36.3526
B73_M0192	Total root length	595.225	353.144	359.979	238.664	66.9348
B73_M0194	Number of root tips	31.8498	8.9089	26.4102	14.1902	80.3543
B73_M0194	Total root volume	349.112	219.254	239.619	119.675	52.1607
B73_M0194	Lateral root density	17.4146	6.81061	19.347	4.33586	33.1519
B73_M0194	Total root length	501.053	270.743	359.979	185.692	58.8823
B73_M0195	Number of root tips	26.7709	11.177	26.4102	7.97732	42.447
B73_M0195	Total root volume	276.208	156.905	239.619	77.9461	39.3147
B73_M0195	Lateral root density	17.92	11.3062	19.347	2.59349	16.9215
B73_M0195	Total root length	392.588	189.639	359.979	117.78	42.8587
B73_M0197	Number of root tips	34.7934	28.5342	26.4102	7.32125	26.6497
B73_M0197	Total root volume	378.802	261.682	239.619	128.151	51.1276
B73_M0197	Lateral root density	20.9627	21.807	19.347	0.385666	1.87426
B73_M0197	Total root length	533.708	355.05	359.979	176.194	49.2831
B73_M0200	Number of root tips	27.9254	20.7447	26.4102	4.34797	18.4412
B73_M0200	Total root volume	236.419	245.828	239.619	-6.30445	-2.59738
B73_M0200	Lateral root density	17.0832	13.8983	19.347	0.460594	2.77088
B73_M0200	Total root length	338.046	326.164	359.979	-5.0254	-1.46483
B73_M0201	Number of root tips	35.6249	31.6047	26.4102	6.61747	22.813
B73_M0201	Total root volume	350.394	335.366	239.619	62.9018	21.8795
B73_M0201	Lateral root density	22.289	20.4644	19.347	2.38338	11.9734
B73_M0201	Total root length	444.83	381.825	359.979	73.9277	19.9319
B73_M0202	Number of root tips	54.4226	22.0695	26.4102	30.1828	124.517
B73_M0202	Total root volume	439.282	289.456	239.619	174.745	66.0568
B73_M0202	Lateral root density	25.598	24.0679	19.347	3.89063	17.923
B73_M0202	Total root length	637.127	290.75	359.979	311.762	95.8195
B73_M0214	Number of root tips	41.8854	21.5056	26.4102	17.9275	74.8294
B73_M0214	Total root volume	508.756	199.485	239.619	289.204	131.725
B73_M0214	Lateral root density	23.805	18.875	19.347	4.69402	24.5618
B73_M0214	Total root length	611.419	323.377	359.979	269.741	78.9461
B73_M0220	Number of root tips	28.308	24.1838	26.4102	3.01099	11.9025
B73_M0220	Total root volume	380.148	225.037	239.619	147.821	63.6259
B73_M0220	Lateral root density	23.0252	23.0249	19.347	1.83929	8.68164
B73_M0220	Total root length	490.878	296.971	359.979	162.404	49.4417
B73_M0224	Number of root tips	35.8076	30.2068	26.4102	7.49913	26.4907
B73_M0224	Total root volume	415.051	225.584	239.619	182.45	78.4389
B73_M0224	Lateral root density	28.2929	16.7129	19.347	10.263	56.9219
B73_M0224	Total root length	544.015	316.724	359.979	205.664	60.7842
B73_M0230	Number of root tips	37.751	28.867	26.4102	10.1124	36.5878
B73_M0230	Total root volume	363.182	349.266	239.619	68.7399	23.3458
B73_M0230	Lateral root density	21.9089	22.4974	19.347	0.986687	4.71598
B73_M0230	Total root length	532.427	486.069	359.979	109.403	25.8622
B73_M0233	Number of root tips	27.3142	32.7226	26.4102	-2.25225	-7.61759
B73_M0233	Total root volume	412.578	326.668	239.619	129.435	45.7135
B73_M0233	Lateral root density	17.8378	16.6877	19.347	-0.179526	-0.996408
B73_M0233	Total root length	532.726	510.113	359.979	97.6801	22.4528
B73_M0240	Number of root tips	26.8638	25.6193	26.4102	0.849008	3.26357
B73_M0240	Total root volume	374.084	325.155	239.619	91.6974	32.4722
B73_M0240	Lateral root density	30.4216	20.7897	19.347	10.3533	51.5902
B73_M0240	Total root length	522.219	475.201	359.979	104.629	25.0555
B73_M0253	Number of root tips	32.1271	15.1276	26.4102	11.3582	54.6884
B73_M0253	Total root volume	387.979	225.568	239.619	155.386	66.806
B73_M0253	Lateral root density	26.7028	15.2356	19.347	9.41157	54.4296
B73_M0253	Total root length	458.567	238.493	359.979	159.331	53.2459
B73_M0255	Number of root tips	35.5611	18.7331	26.4102	12.9894	57.5475
B73_M0255	Total root volume	351.966	334.283	239.619	65.0152	22.6573
B73_M0255	Lateral root density	21.4572	16.6981	19.347	3.43463	19.0574
B73_M0255	Total root length	474.392	366.772	359.979	111.017	30.5515
B73_M0264	Number of root tips	41.7415	16.7176	26.4102	20.1776	93.571
B73_M0264	Total root volume	422.284	215.192	239.619	194.878	85.6965
B73_M0264	Lateral root density	23.738	15.7715	19.347	6.17873	35.1879
B73_M0264	Total root length	558.464	253.657	359.979	251.647	82.0182
B73_M0265	Number of root tips	41.298	17.8023	26.4102	19.1918	86.816
B73_M0265	Total root volume	398.637	182.353	239.619	187.651	88.94
B73_M0265	Lateral root density	24.8111	14.4184	19.347	7.92844	46.962
B73_M0265	Total root length	540.655	256.533	359.979	232.399	75.3916
B73_M0268	Number of root tips	32.239	26.9424	26.4102	5.56267	20.8525
B73_M0268	Total root volume	370.86	302.291	239.619	99.9048	36.8714
B73_M0268	Lateral root density	24.9279	18.7681	19.347	5.87036	30.8033
B73_M0268	Total root length	520.922	384.85	359.979	148.508	39.877
B73_M0269	Number of root tips	31.619	25.4804	26.4102	5.67367	21.8678
B73_M0269	Total root volume	305.007	223.112	239.619	73.6413	31.829
B73_M0269	Lateral root density	21.183	19.1035	19.347	1.95775	10.1832
B73_M0269	Total root length	429.821	292.278	359.979	103.692	31.7949
B73_M0270	Number of root tips	47.082	36.0718	26.4102	15.841	50.7057
B73_M0270	Total root volume	473.493	371.272	239.619	168.048	55.0173
B73_M0270	Lateral root density	31.7245	31.0134	19.347	6.54431	25.9899
B73_M0270	Total root length	543.908	409.757	359.979	159.04	41.3233
B73_M0272	Number of root tips	49.1137	42.5484	26.4102	14.6344	42.4439
B73_M0272	Total root volume	407.057	309.805	239.619	132.345	48.1759
B73_M0272	Lateral root density	24.1131	20.5784	19.347	4.1504	20.7908
B73_M0272	Total root length	606.982	497.909	359.979	178.038	41.5062
B73_M0275	Number of root tips	25.2595	17.0392	26.4102	3.5348	16.2709
B73_M0275	Total root volume	332.597	127.399	239.619	149.087	81.2425
B73_M0275	Lateral root density	15.8184	18.9088	19.347	-3.30952	-17.3021
B73_M0275	Total root length	417.715	182.447	359.979	146.503	54.0176
B73_M0276	Number of root tips	35.6386	34.6814	26.4102	5.09284	16.6728
B73_M0276	Total root volume	350.423	374.565	239.619	43.3312	14.1102
B73_M0276	Lateral root density	26.0058	21.0661	19.347	5.79931	28.7002
B73_M0276	Total root length	397.268	432.775	359.979	0.891124	0.224817
B73_M0297	Number of root tips	39.3003	33.6148	26.4102	9.28775	30.9463
B73_M0297	Total root volume	484.325	302.082	239.619	213.475	78.8166
B73_M0297	Lateral root density	27.9154	26.7419	19.347	4.87096	21.1372
B73_M0297	Total root length	628.494	407.14	359.979	244.935	63.8584
B73_M0307	Number of root tips	44.6977	7.70214	26.4102	27.6416	162.062
B73_M0307	Total root volume	404.589	164.3	239.619	202.63	100.332
B73_M0307	Lateral root density	15.5321	3.01245	19.347	4.35239	38.9312
B73_M0307	Total root length	524.022	156.485	359.979	265.79	102.927
B73_M0308	Number of root tips	36.8796	33.5967	26.4102	6.87614	22.9178
B73_M0308	Total root volume	313.35	261.941	239.619	62.5703	24.9503
B73_M0308	Lateral root density	23.4579	21.6099	19.347	2.97953	14.5496
B73_M0308	Total root length	462.474	355.423	359.979	104.773	29.2908
B73_M0309	Number of root tips	18.662	10.345	26.4102	0.284354	1.54729
B73_M0309	Total root volume	248.457	135.616	239.619	60.8396	32.4275
B73_M0309	Lateral root density	14.2911	14.557	19.347	-2.66086	-15.6965
B73_M0309	Total root length	298.267	178.24	359.979	29.1575	10.8348
B73_M0313	Number of root tips	32.3743	21.4185	26.4102	8.4599	35.3758
B73_M0313	Total root volume	353.077	215.201	239.619	125.668	55.2604
B73_M0313	Lateral root density	25.5028	19.5124	19.347	6.07311	31.2569
B73_M0313	Total root length	412.368	257.202	359.979	103.778	33.6298
B73_M0322	Number of root tips	43.5045	14.8021	26.4102	22.8983	111.124
B73_M0322	Total root volume	435.145	134.027	239.619	248.322	132.919
B73_M0322	Lateral root density	24.2433	9.22255	19.347	9.95854	69.7145
B73_M0322	Total root length	622.034	164.086	359.979	360.002	137.388
B73_M0323	Number of root tips	39.7713	21.0263	26.4102	16.053	67.6821
B73_M0323	Total root volume	385.845	241.347	239.619	145.362	60.4459
B73_M0323	Lateral root density	18.9897	15.3813	19.347	1.62555	9.36157
B73_M0323	Total root length	513.044	298.178	359.979	183.965	55.9031
B73_M0326	Number of root tips	40.7678	29.2674	26.4102	12.929	46.4423
B73_M0326	Total root volume	373.556	262.085	239.619	122.704	48.9149
B73_M0326	Lateral root density	21.2484	17.3552	19.347	2.89728	15.7881
B73_M0326	Total root length	529.798	363.433	359.979	168.092	46.4719
B73_M0334	Number of root tips	43.5516	25.239	26.4102	17.727	68.6439
B73_M0334	Total root volume	434.791	209.413	239.619	210.275	93.6573
B73_M0334	Lateral root density	22.6351	17.7358	19.347	4.09367	22.0785
B73_M0334	Total root length	624.189	308.268	359.979	290.066	86.814
B73_M0337	Number of root tips	21.1035	27.5158	26.4102	-5.85946	-21.7315
B73_M0337	Total root volume	217.136	279.754	239.619	-42.5501	-16.3852
B73_M0337	Lateral root density	19.9894	22.8869	19.347	-1.12752	-5.33941
B73_M0337	Total root length	254.384	405.852	359.979	-128.531	-33.5665
B73_M0344	Number of root tips	33.2289	30.6463	26.4102	4.70063	16.4771
B73_M0344	Total root volume	336.534	276.904	239.619	78.2727	30.3076
B73_M0344	Lateral root density	16.9944	16.3929	19.347	-0.875513	-4.89937
B73_M0344	Total root length	481.404	444.414	359.979	79.2074	19.6937
B73_M0346	Number of root tips	30.0839	17.6594	26.4102	8.04914	36.5292
B73_M0346	Total root volume	343.732	270.3	239.619	88.7728	34.8184
B73_M0346	Lateral root density	18.48	15.4049	19.347	1.10406	6.35398
B73_M0346	Total root length	541.14	363.082	359.979	179.61	49.6804
B73_M0349	Number of root tips	53.2054	19.7105	26.4102	30.145	130.722
B73_M0349	Total root volume	533.611	203.303	239.619	312.15	140.951
B73_M0349	Lateral root density	26.0858	18.488	19.347	7.16834	37.8927
B73_M0349	Total root length	713.417	325.72	359.979	370.568	108.085
B73_M0351	Number of root tips	36	31.6839	26.4102	6.95294	23.9368
B73_M0351	Total root volume	417.009	327.71	239.619	133.345	47.008
B73_M0351	Lateral root density	23.9817	22.0697	19.347	3.27335	15.8069
B73_M0351	Total root length	534.425	405.348	359.979	151.761	39.6593
B73_M0354	Number of root tips	37.7748	17.293	26.4102	15.9232	72.8697
B73_M0354	Total root volume	412.259	304.647	239.619	140.126	51.4919
B73_M0354	Lateral root density	19.2872	16.4945	19.347	1.36643	7.62483
B73_M0354	Total root length	504.131	319.774	359.979	164.255	48.3278
B73_M0364	Number of root tips	39.7408	20.977	26.4102	16.0472	67.7279
B73_M0364	Total root volume	377.525	222.644	239.619	146.394	63.3379
B73_M0364	Lateral root density	20.942	15.6856	19.347	3.42576	19.5576
B73_M0364	Total root length	558.216	379.596	359.979	188.429	50.9561
B73_M0365	Number of root tips	41.4828	31.6177	26.4102	12.4688	42.9753
B73_M0365	Total root volume	393.51	323.572	239.619	111.915	39.7432
B73_M0365	Lateral root density	20.414	16.3921	19.347	2.54453	14.2395
B73_M0365	Total root length	580.84	463.65	359.979	169.025	41.0441
B73_M0367	Number of root tips	34.3098	11.938	26.4102	15.1358	78.9387
B73_M0367	Total root volume	284.148	196.127	239.619	66.2749	30.4191
B73_M0367	Lateral root density	16.8356	9.59956	19.347	2.36233	16.322
B73_M0367	Total root length	435.207	222.006	359.979	144.215	49.5596
B73_M0368	Number of root tips	24.9108	25.057	26.4102	-0.82284	-3.19753
B73_M0368	Total root volume	345.057	215.639	239.619	117.428	51.5875
B73_M0368	Lateral root density	28.2808	22.8664	19.347	7.17413	33.9898
B73_M0368	Total root length	388.25	312.568	359.979	51.9769	15.4567
B73_M0380	Number of root tips	29.6305	20.9445	26.4102	5.95316	25.1428
B73_M0380	Total root volume	310.706	236.437	239.619	72.6784	30.5335
B73_M0380	Lateral root density	28.7846	28.4074	19.347	4.90743	20.5528
B73_M0380	Total root length	462.313	339.146	359.979	112.751	32.255
B73_Mo17	Number of root tips	44.3448	12.7313	26.4102	24.7741	126.587
B73_Mo17	Total root volume	448.668	207.016	239.619	225.35	100.91
B73_Mo17	Lateral root density	25.2355	14.5702	19.347	8.27692	48.8068
B73_Mo17	Total root length	616.712	186.719	359.979	343.363	125.614
Mo17_B73	Number of root tips	32.6951	26.4102	12.7313	13.1243	67.0608
Mo17_B73	Total root volume	436.204	239.619	207.016	212.886	95.3289
Mo17_B73	Lateral root density	26.8686	19.347	14.5702	9.91008	58.4371
Mo17_B73	Total root length	513.615	359.979	186.719	240.267	87.8974
Mo17_M0007	Number of root tips	28.0238	9.73243	12.7313	16.7919	149.503
Mo17_M0007	Total root volume	407.61	169.197	207.016	219.503	116.691
Mo17_M0007	Lateral root density	23	9.41832	14.5702	11.0057	91.7586
Mo17_M0007	Total root length	478.453	185.2	186.719	292.493	157.289
Mo17_M0008	Number of root tips	28.2785	20.2179	12.7313	11.8039	71.6491
Mo17_M0008	Total root volume	354.241	186.27	207.016	157.597	80.1436
Mo17_M0008	Lateral root density	23.4899	16.7006	14.5702	7.85454	50.2357
Mo17_M0008	Total root length	437.974	273.038	186.719	208.095	90.5239
Mo17_M0021	Number of root tips	51.1574	45.5383	12.7313	22.0225	75.5884
Mo17_M0021	Total root volume	476.37	347.307	207.016	199.209	71.8745
Mo17_M0021	Lateral root density	32.3248	29.0009	14.5702	10.5393	48.3774
Mo17_M0021	Total root length	649.208	525.55	186.719	293.073	82.2928
Mo17_M0022	Number of root tips	29.9463	44.7643	12.7313	1.19847	4.16889
Mo17_M0022	Total root volume	385.62	384.57	207.016	89.8265	30.368
Mo17_M0022	Lateral root density	29.8274	25.3821	14.5702	9.85124	49.315
Mo17_M0022	Total root length	430.826	542.003	186.719	66.4653	18.2416
Mo17_M0025	Number of root tips	54.5597	46.7895	12.7313	24.7992	83.3296
Mo17_M0025	Total root volume	516.295	444.775	207.016	190.399	58.4233
Mo17_M0025	Lateral root density	18.0373	20.034	14.5702	0.735263	4.24957
Mo17_M0025	Total root length	661.67	583.461	186.719	276.58	71.8221
Mo17_M0029	Number of root tips	32.0336	22.1356	12.7313	14.6002	83.748
Mo17_M0029	Total root volume	461.051	274.006	207.016	220.54	91.6961
Mo17_M0029	Lateral root density	25.1445	17.5264	14.5702	9.09615	56.6798
Mo17_M0029	Total root length	484.998	354.427	186.719	214.425	79.2485
Mo17_M0030	Number of root tips	38.3175	30.6859	12.7313	16.6089	76.5084
Mo17_M0030	Total root volume	477.368	407.178	207.016	170.27	55.445
Mo17_M0030	Lateral root density	25.2543	14.1614	14.5702	10.8885	75.7949
Mo17_M0030	Total root length	557.423	458.498	186.719	234.814	72.7861
Mo17_M0042	Number of root tips	23.3257	22.8607	12.7313	5.52972	31.0728
Mo17_M0042	Total root volume	324.24	217.915	207.016	111.774	52.6082
Mo17_M0042	Lateral root density	20.2704	21.0794	14.5702	2.44561	13.7203
Mo17_M0042	Total root length	435.212	354.486	186.719	164.609	60.8305
Mo17_M0043	Number of root tips	41.7901	39.7053	12.7313	15.5718	59.3929
Mo17_M0043	Total root volume	418.099	351.849	207.016	138.667	49.6243
Mo17_M0043	Lateral root density	32.3148	36.8556	14.5702	6.60198	25.6758
Mo17_M0043	Total root length	497.734	417.624	186.719	195.563	64.7191
Mo17_M0045	Number of root tips	9.9221	7.29456	12.7313	-0.0908377	-0.907203
Mo17_M0045	Total root volume	170.607	82.3563	207.016	25.921	17.9153
Mo17_M0045	Lateral root density	22.5406	22.2628	14.5702	4.12412	22.3936
Mo17_M0045	Total root length	146.014	61.3797	186.719	21.9642	17.706
Mo17_M0046	Number of root tips	27.0183	22.0028	12.7313	9.65129	55.5724
Mo17_M0046	Total root volume	376.684	262.92	207.016	141.716	60.3126
Mo17_M0046	Lateral root density	30.2657	25.9752	14.5702	9.99304	49.2932
Mo17_M0046	Total root length	434.235	346.752	186.719	167.5	62.7961
Mo17_M0047	Number of root tips	28.7943	19.6448	12.7313	12.6063	77.8739
Mo17_M0047	Total root volume	336.948	250.729	207.016	108.075	47.2207
Mo17_M0047	Lateral root density	18.6618	13.2905	14.5702	4.73145	33.9651
Mo17_M0047	Total root length	439.283	341.498	186.719	175.174	66.3266
Mo17_M0048	Number of root tips	19.3022	20.5635	12.7313	2.65482	15.9473
Mo17_M0048	Total root volume	320.678	290.734	207.016	71.8026	28.8509
Mo17_M0048	Lateral root density	18.6141	20.5186	14.5702	1.06976	6.09748
Mo17_M0048	Total root length	341.86	355.398	186.719	70.8015	26.1203
Mo17_M0055	Number of root tips	15.9432	15.9126	12.7313	1.62122	11.3198
Mo17_M0055	Total root volume	292.535	223.45	207.016	77.3022	35.9156
Mo17_M0055	Lateral root density	23.5069	18.5427	14.5702	6.95047	41.9804
Mo17_M0055	Total root length	297.399	215.898	186.719	96.0907	47.7331
Mo17_M0057	Number of root tips	16.8457	10.2626	12.7313	5.34876	46.5233
Mo17_M0057	Total root volume	291.354	223.653	207.016	76.0197	35.303
Mo17_M0057	Lateral root density	17.1407	7.36091	14.5702	6.17514	56.3141
Mo17_M0057	Total root length	292.532	250.391	186.719	73.9764	33.8479
Mo17_M0058	Number of root tips	22.3782	24.0208	12.7313	4.00217	21.7792
Mo17_M0058	Total root volume	355.392	262.566	207.016	120.601	51.3651
Mo17_M0058	Lateral root density	22.0808	20.1897	14.5702	4.70082	27.0474
Mo17_M0058	Total root length	387.584	376.813	186.719	105.817	37.5551
Mo17_M0066	Number of root tips	41.9281	44.7516	12.7313	13.1866	45.8801
Mo17_M0066	Total root volume	401.192	429.958	207.016	82.7045	25.9679
Mo17_M0066	Lateral root density	23.5161	32.7942	14.5702	-0.166086	-0.70131
Mo17_M0066	Total root length	621.646	569.306	186.719	243.634	64.4513
Mo17_M0067	Number of root tips	26.9011	13.1942	12.7313	13.9383	107.526
Mo17_M0067	Total root volume	339.262	193.132	207.016	139.188	69.568
Mo17_M0067	Lateral root density	21.8455	17.9167	14.5702	5.60207	34.4882
Mo17_M0067	Total root length	408.042	188.24	186.719	220.563	117.646
Mo17_M0077	Number of root tips	37.4041	22.341	12.7313	19.868	113.297
Mo17_M0077	Total root volume	330.128	193.603	207.016	129.819	64.8091
Mo17_M0077	Lateral root density	19.4993	23.2929	14.5702	0.567763	2.99903
Mo17_M0077	Total root length	485.404	251.588	186.719	266.25	121.49
Mo17_M0080	Number of root tips	45.854	33.8146	12.7313	22.581	97.0269
Mo17_M0080	Total root volume	406.086	294.365	207.016	155.395	61.9868
Mo17_M0080	Lateral root density	21.2359	20.0732	14.5702	3.91425	22.5974
Mo17_M0080	Total root length	542.12	374.714	186.719	261.404	93.1201
Mo17_M0081	Number of root tips	22.1172	12.0258	12.7313	9.73864	78.6735
Mo17_M0081	Total root volume	397.457	215.452	207.016	186.223	88.1595
Mo17_M0081	Lateral root density	17.063	7.89777	14.5702	5.82907	51.8879
Mo17_M0081	Total root length	379.494	221.999	186.719	175.135	85.6994
Mo17_M0083	Number of root tips	20.7174	16.8907	12.7313	5.90636	39.8781
Mo17_M0083	Total root volume	292.25	184.402	207.016	96.5407	49.3287
Mo17_M0083	Lateral root density	16.0722	14.5556	14.5702	1.50926	10.3637
Mo17_M0083	Total root length	336.437	245.907	186.719	120.124	55.5326
Mo17_M0086	Number of root tips	22.6585	26.8972	12.7313	2.84422	14.3544
Mo17_M0086	Total root volume	347.411	275.33	207.016	106.237	44.0502
Mo17_M0086	Lateral root density	23.9523	22.264	14.5702	5.53517	30.0545
Mo17_M0086	Total root length	296.108	318.368	186.719	43.5649	17.2504
Mo17_M0087	Number of root tips	33.1097	33.1249	12.7313	10.1816	44.4068
Mo17_M0087	Total root volume	386.961	326.732	207.016	120.086	44.9973
Mo17_M0087	Lateral root density	20.141	17.2849	14.5702	4.21352	26.4543
Mo17_M0087	Total root length	429.532	462.443	186.719	104.951	32.3343
Mo17_M0093	Number of root tips	20.8953	12.2619	12.7313	8.39871	67.2079
Mo17_M0093	Total root volume	283.874	153.242	207.016	103.745	57.5945
Mo17_M0093	Lateral root density	18.4589	13.1338	14.5702	4.60695	33.2585
Mo17_M0093	Total root length	305.923	179.703	186.719	122.712	66.9783
Mo17_M0101	Number of root tips	19.0443	17.049	12.7313	4.15416	27.8987
Mo17_M0101	Total root volume	347.047	242.451	207.016	122.313	54.4257
Mo17_M0101	Lateral root density	18.8943	13.4124	14.5702	4.90304	35.0435
Mo17_M0101	Total root length	361.963	305.749	186.719	115.729	46.9994
Mo17_M0109	Number of root tips	11.4444	32.8842	12.7313	-11.3634	-49.8224
Mo17_M0109	Total root volume	258.551	342.055	207.016	-15.9844	-5.82233
Mo17_M0109	Lateral root density	22.4186	29.6433	14.5702	0.311858	1.41069
Mo17_M0109	Total root length	220.537	412.128	186.719	-78.8858	-26.3459
Mo17_M0110	Number of root tips	42.7903	37.3545	12.7313	17.7474	70.8681
Mo17_M0110	Total root volume	481.304	283.65	207.016	235.971	96.1837
Mo17_M0110	Lateral root density	33.9209	34.502	14.5702	9.3848	38.249
Mo17_M0110	Total root length	549.749	366.433	186.719	273.172	98.7693
Mo17_M0116	Number of root tips	28.3532	23.2665	12.7313	10.3542	57.5269
Mo17_M0116	Total root volume	380.634	224.015	207.016	165.118	76.615
Mo17_M0116	Lateral root density	23.2538	17.2525	14.5702	7.34249	46.1463
Mo17_M0116	Total root length	476.21	329.337	186.719	218.182	84.5574
Mo17_M0126	Number of root tips	23.8474	18.3473	12.7313	8.30815	53.4654
Mo17_M0126	Total root volume	258.592	203.112	207.016	53.5278	26.103
Mo17_M0126	Lateral root density	19.1775	16.8008	14.5702	3.49204	22.2629
Mo17_M0126	Total root length	344.745	216.504	186.719	143.133	70.9944
Mo17_M0127	Number of root tips	27.5296	28.9445	12.7313	6.69166	32.1129
Mo17_M0127	Total root volume	309.969	290.125	207.016	61.398	24.7004
Mo17_M0127	Lateral root density	17.0746	23.2753	14.5702	-1.84813	-9.76673
Mo17_M0127	Total root length	355.376	447.614	186.719	38.2095	12.0471
Mo17_M0129	Number of root tips	31.7804	10.0349	12.7313	20.3973	179.189
Mo17_M0129	Total root volume	409.183	111.602	207.016	249.874	156.848
Mo17_M0129	Lateral root density	26.0423	9.44014	14.5702	14.0372	116.926
Mo17_M0129	Total root length	449.736	137.453	186.719	287.65	177.467
Mo17_M0133	Number of root tips	44.1361	29.9962	12.7313	22.7723	106.593
Mo17_M0133	Total root volume	435.514	265.833	207.016	199.089	84.2079
Mo17_M0133	Lateral root density	26.2813	24.5755	14.5702	6.70847	34.2744
Mo17_M0133	Total root length	565.916	353.207	186.719	295.953	109.627
Mo17_M0138	Number of root tips	28.0825	20.5337	12.7313	11.45	68.8413
Mo17_M0138	Total root volume	408.148	236.419	207.016	186.43	84.0844
Mo17_M0138	Lateral root density	24.6268	18.048	14.5702	8.31775	51.0008
Mo17_M0138	Total root length	415.418	239.946	186.719	202.085	94.728
Mo17_M0141	Number of root tips	24.6683	21.5381	12.7313	7.53357	43.9668
Mo17_M0141	Total root volume	294.592	252.014	207.016	65.0769	28.3541
Mo17_M0141	Lateral root density	22.186	19.8538	14.5702	4.97403	28.8986
Mo17_M0141	Total root length	333.321	291.699	186.719	94.1122	39.3431
Mo17_M0147	Number of root tips	37.4011	26.4578	12.7313	17.8065	90.8749
Mo17_M0147	Total root volume	398.8	212.086	207.016	189.249	90.3117
Mo17_M0147	Lateral root density	22.7047	20.0042	14.5702	5.41756	31.3386
Mo17_M0147	Total root length	501.136	303.301	186.719	256.126	104.537
Mo17_M0151	Number of root tips	29.9715	8.22201	12.7313	19.4949	186.079
Mo17_M0151	Total root volume	425.591	269.372	207.016	187.397	78.6741
Mo17_M0151	Lateral root density	23.2767	7.89338	14.5702	12.045	107.24
Mo17_M0151	Total root length	522.124	287.424	186.719	285.052	120.239
Mo17_M0156	Number of root tips	33.8704	36.1672	12.7313	9.42118	38.5336
Mo17_M0156	Total root volume	433.927	369.908	207.016	145.464	50.4275
Mo17_M0156	Lateral root density	26.4688	27.6392	14.5702	5.3641	25.4166
Mo17_M0156	Total root length	504.186	493.628	186.719	164.012	48.2144
Mo17_M0159	Number of root tips	29.6046	16.7006	12.7313	14.8887	101.174
Mo17_M0159	Total root volume	354.446	136.415	207.016	182.73	106.414
Mo17_M0159	Lateral root density	21.99	21.3059	14.5702	4.05193	22.5885
Mo17_M0159	Total root length	397.339	169.379	186.719	219.29	123.162
Mo17_M0161	Number of root tips	26.6408	10.2924	12.7313	15.1289	131.42
Mo17_M0161	Total root volume	378.625	234.486	207.016	157.874	71.5167
Mo17_M0161	Lateral root density	25.5681	9.24932	14.5702	13.6583	114.682
Mo17_M0161	Total root length	407.412	266.021	186.719	181.042	79.9759
Mo17_M0162	Number of root tips	20.3367	15.4667	12.7313	6.23764	44.2416
Mo17_M0162	Total root volume	309.737	201.494	207.016	105.481	51.642
Mo17_M0162	Lateral root density	26.088	16.3734	14.5702	10.6162	68.6167
Mo17_M0162	Total root length	302.068	195.709	186.719	110.854	57.974
Mo17_M0169	Number of root tips	29.101	27.834	12.7313	8.8183	43.477
Mo17_M0169	Total root volume	315.442	251.653	207.016	86.1072	37.5465
Mo17_M0169	Lateral root density	20.246	21.4511	14.5702	2.23534	12.4113
Mo17_M0169	Total root length	385.834	326.358	186.719	129.295	50.4
Mo17_M0172	Number of root tips	31.5699	21.1244	12.7313	14.642	86.4967
Mo17_M0172	Total root volume	414.497	305.347	207.016	158.315	61.798
Mo17_M0172	Lateral root density	19.9532	10.7405	14.5702	7.29789	57.6666
Mo17_M0172	Total root length	473.37	361.426	186.719	199.297	72.717
Mo17_M0192	Number of root tips	27.5263	20.2563	12.7313	11.0324	66.8883
Mo17_M0192	Total root volume	367.714	183.51	207.016	172.451	88.3171
Mo17_M0192	Lateral root density	21.952	12.7379	14.5702	8.29794	60.7727
Mo17_M0192	Total root length	426.119	353.144	186.719	156.187	57.8616
Mo17_M0194	Number of root tips	14.9322	8.9089	12.7313	4.11214	38.0046
Mo17_M0194	Total root volume	280.41	219.254	207.016	67.275	31.5645
Mo17_M0194	Lateral root density	13.9737	6.81061	14.5702	3.28333	30.7129
Mo17_M0194	Total root length	352.319	270.743	186.719	123.588	54.032
Mo17_M0195	Number of root tips	24.2096	11.177	12.7313	12.2554	102.52
Mo17_M0195	Total root volume	319.53	156.905	207.016	137.569	75.6037
Mo17_M0195	Lateral root density	16.3485	11.3062	14.5702	3.41038	26.3591
Mo17_M0195	Total root length	336.932	189.639	186.719	148.753	79.0487
Mo17_M0197	Number of root tips	28.2122	28.5342	12.7313	7.57949	36.7353
Mo17_M0197	Total root volume	418.867	261.682	207.016	184.518	78.7363
Mo17_M0197	Lateral root density	25.6143	21.807	14.5702	7.42567	40.8259
Mo17_M0197	Total root length	484.843	355.05	186.719	213.959	78.9852
Mo17_M0202	Number of root tips	24.0333	22.0695	12.7313	6.6329	38.1192
Mo17_M0202	Total root volume	339.391	289.456	207.016	91.1544	36.7208
Mo17_M0202	Lateral root density	21.006	24.0679	14.5702	1.68696	8.73212
Mo17_M0202	Total root length	347.524	290.75	186.719	108.789	45.569
Mo17_M0214	Number of root tips	19.7177	21.5056	12.7313	2.59929	15.1841
Mo17_M0214	Total root volume	279.225	199.485	207.016	75.9746	37.3797
Mo17_M0214	Lateral root density	15.6171	18.875	14.5702	-1.10554	-6.61103
Mo17_M0214	Total root length	327.877	323.377	186.719	72.8286	28.5548
Mo17_M0220	Number of root tips	26.2992	24.1838	12.7313	7.84159	42.4844
Mo17_M0220	Total root volume	358.731	225.037	207.016	142.704	66.0586
Mo17_M0220	Lateral root density	25.6644	23.0249	14.5702	6.86687	36.5307
Mo17_M0220	Total root length	449.534	296.971	186.719	207.688	85.8767
Mo17_M0224	Number of root tips	22.2218	30.2068	12.7313	0.75272	3.50607
Mo17_M0224	Total root volume	297.076	225.584	207.016	80.7754	37.3441
Mo17_M0224	Lateral root density	20.7446	16.7129	14.5702	5.10308	32.6253
Mo17_M0224	Total root length	334.05	316.724	186.719	82.3291	32.7065
Mo17_M0230	Number of root tips	28.8824	28.867	12.7313	8.08328	38.8635
Mo17_M0230	Total root volume	386.675	349.266	207.016	108.533	39.021
Mo17_M0230	Lateral root density	23.5305	22.4974	14.5702	4.99671	26.96
Mo17_M0230	Total root length	451.884	486.069	186.719	115.49	34.3318
Mo17_M0233	Number of root tips	25.7064	32.7226	12.7313	2.97946	13.1098
Mo17_M0233	Total root volume	344.047	326.668	207.016	77.2054	28.933
Mo17_M0233	Lateral root density	21.3043	16.6877	14.5702	5.67538	36.3133
Mo17_M0233	Total root length	437.033	510.113	186.719	88.6163	25.434
Mo17_M0253	Number of root tips	27.4298	15.1276	12.7313	13.5003	96.9188
Mo17_M0253	Total root volume	354.33	225.568	207.016	138.038	63.8203
Mo17_M0253	Lateral root density	21.4966	15.2356	14.5702	6.59375	44.2448
Mo17_M0253	Total root length	449.175	238.493	186.719	236.569	111.271
Mo17_M0265	Number of root tips	26.3209	17.8023	12.7313	11.0541	72.4061
Mo17_M0265	Total root volume	377.837	182.353	207.016	183.152	94.0762
Mo17_M0265	Lateral root density	25.9109	14.4184	14.5702	11.4166	78.7664
Mo17_M0265	Total root length	432.677	256.533	186.719	211.051	95.2282
Mo17_M0268	Number of root tips	34.7306	26.9424	12.7313	14.8937	75.0812
Mo17_M0268	Total root volume	423.71	302.291	207.016	169.056	66.3868
Mo17_M0268	Lateral root density	25.2697	18.7681	14.5702	8.60055	51.5956
Mo17_M0268	Total root length	494.907	384.85	186.719	209.122	73.1748
Mo17_M0269	Number of root tips	25.7213	25.4804	12.7313	6.61544	34.6252
Mo17_M0269	Total root volume	384.781	223.112	207.016	169.717	78.9145
Mo17_M0269	Lateral root density	21.9934	19.1035	14.5702	5.15658	30.6268
Mo17_M0269	Total root length	406.791	292.278	186.719	167.293	69.8511
Mo17_M0270	Number of root tips	25.5609	36.0718	12.7313	1.15938	4.75126
Mo17_M0270	Total root volume	373.47	371.272	207.016	84.3257	29.1639
Mo17_M0270	Lateral root density	27.1132	31.0134	14.5702	4.32136	18.9601
Mo17_M0270	Total root length	367.666	409.757	186.719	69.4279	23.2794
Mo17_M0272	Number of root tips	25.2699	42.5484	12.7313	-2.36996	-8.57444
Mo17_M0272	Total root volume	308.127	309.805	207.016	49.7163	19.2393
Mo17_M0272	Lateral root density	19.0759	20.5784	14.5702	1.50159	8.54424
Mo17_M0272	Total root length	333.016	497.909	186.719	-9.29775	-2.71615
Mo17_M0275	Number of root tips	29.9289	17.0392	12.7313	15.0436	101.064
Mo17_M0275	Total root volume	414.568	127.399	207.016	247.36	147.936
Mo17_M0275	Lateral root density	23.4073	18.9088	14.5702	6.66784	39.8329
Mo17_M0275	Total root length	491.055	182.447	186.719	306.472	166.035
Mo17_M0276	Number of root tips	34.0026	34.6814	12.7313	10.2962	43.4324
Mo17_M0276	Total root volume	468.885	374.565	207.016	178.094	61.2449
Mo17_M0276	Lateral root density	27.2134	21.0661	14.5702	9.39528	52.7288
Mo17_M0276	Total root length	507.679	432.775	186.719	197.932	63.9012
Mo17_M0297	Number of root tips	37.5381	33.6148	12.7313	14.365	61.99
Mo17_M0297	Total root volume	429.154	302.082	207.016	174.605	68.5938
Mo17_M0297	Lateral root density	29.6446	26.7419	14.5702	8.98858	43.5155
Mo17_M0297	Total root length	506.586	407.14	186.719	209.657	70.6083
Mo17_M0298	Number of root tips	30.604	20.0709	12.7313	14.2029	86.5971
Mo17_M0298	Total root volume	369.692	251.547	207.016	140.41	61.2391
Mo17_M0298	Lateral root density	18.4714	11.0167	14.5702	5.67798	44.382
Mo17_M0298	Total root length	469.52	373.44	186.719	189.441	67.6383
Mo17_M0307	Number of root tips	22.9396	7.70214	12.7313	12.7228	124.529
Mo17_M0307	Total root volume	433.456	164.3	207.016	247.798	133.47
Mo17_M0307	Lateral root density	12.8545	3.01245	14.5702	4.06318	46.2181
Mo17_M0307	Total root length	507.526	156.485	186.719	335.924	195.757
Mo17_M0308	Number of root tips	15.5932	33.5967	12.7313	-7.57077	-32.6834
Mo17_M0308	Total root volume	200.619	261.941	207.016	-33.8596	-14.4404
Mo17_M0308	Lateral root density	20.9909	21.6099	14.5702	2.90087	16.0358
Mo17_M0308	Total root length	207.32	355.423	186.719	-63.7509	-23.5182
Mo17_M0309	Number of root tips	23.8956	10.345	12.7313	12.3574	107.1
Mo17_M0309	Total root volume	347.955	135.616	207.016	176.638	103.107
Mo17_M0309	Lateral root density	17.4422	14.557	14.5702	2.87859	19.7657
Mo17_M0309	Total root length	465.797	178.24	186.719	283.318	155.26
Mo17_M0322	Number of root tips	34.5959	14.8021	12.7313	20.8292	151.301
Mo17_M0322	Total root volume	329.664	134.027	207.016	159.143	93.3271
Mo17_M0322	Lateral root density	29.6444	9.22255	14.5702	17.748	149.189
Mo17_M0322	Total root length	434.054	164.086	186.719	258.651	147.462
Mo17_M0323	Number of root tips	25.5752	21.0263	12.7313	8.69639	51.5225
Mo17_M0323	Total root volume	351.265	241.347	207.016	127.083	56.6874
Mo17_M0323	Lateral root density	17.6811	15.3813	14.5702	2.7054	18.0653
Mo17_M0323	Total root length	391.978	298.178	186.719	149.53	61.6747
Mo17_M0326	Number of root tips	32.5904	29.2674	12.7313	11.591	55.1969
Mo17_M0326	Total root volume	396.112	262.085	207.016	161.562	68.8814
Mo17_M0326	Lateral root density	26.2907	17.3552	14.5702	10.328	64.7009
Mo17_M0326	Total root length	496.352	363.433	186.719	221.276	80.4418
Mo17_M0334	Number of root tips	29.6158	25.239	12.7313	10.6307	55.9949
Mo17_M0334	Total root volume	410.3	209.413	207.016	202.085	97.0563
Mo17_M0334	Lateral root density	21.1666	17.7358	14.5702	5.01362	31.0383
Mo17_M0334	Total root length	555.483	308.268	186.719	307.989	124.443
Mo17_M0337	Number of root tips	21.934	27.5158	12.7313	1.81044	8.99664
Mo17_M0337	Total root volume	358.711	279.754	207.016	115.326	47.3843
Mo17_M0337	Lateral root density	25.5354	22.8869	14.5702	6.80692	36.3452
Mo17_M0337	Total root length	392.661	405.852	186.719	96.3754	32.5279
Mo17_M0344	Number of root tips	33.9937	30.6463	12.7313	12.3049	56.7339
Mo17_M0344	Total root volume	482.505	276.904	207.016	240.545	99.4152
Mo17_M0344	Lateral root density	26.3799	16.3929	14.5702	10.8984	70.3962
Mo17_M0344	Total root length	550.716	444.414	186.719	235.15	74.5167
Mo17_M0346	Number of root tips	21.4974	17.6594	12.7313	6.30202	41.4733
Mo17_M0346	Total root volume	311.092	270.3	207.016	72.4339	30.3505
Mo17_M0346	Lateral root density	23.1218	15.4049	14.5702	8.13424	54.2733
Mo17_M0346	Total root length	382.588	363.082	186.719	107.688	39.1733
Mo17_M0349	Number of root tips	30.3388	19.7105	12.7313	14.1179	87.0348
Mo17_M0349	Total root volume	391.926	203.303	207.016	186.766	91.0345
Mo17_M0349	Lateral root density	29.2129	18.488	14.5702	12.6838	76.736
Mo17_M0349	Total root length	462.096	325.72	186.719	205.876	80.3516
Mo17_M0351	Number of root tips	26.8899	31.6839	12.7313	4.68228	21.0841
Mo17_M0351	Total root volume	413.162	327.71	207.016	145.799	54.5322
Mo17_M0351	Lateral root density	24.181	22.0697	14.5702	5.86111	31.9931
Mo17_M0351	Total root length	473.897	405.348	186.719	177.864	60.0824
Mo17_M0354	Number of root tips	23.2172	17.293	12.7313	8.20503	54.6559
Mo17_M0354	Total root volume	357.186	304.647	207.016	101.354	39.6176
Mo17_M0354	Lateral root density	19.0886	16.4945	14.5702	3.55629	22.896
Mo17_M0354	Total root length	397.781	319.774	186.719	144.534	57.0726
Mo17_M0364	Number of root tips	24.4598	20.977	12.7313	7.6056	45.126
Mo17_M0364	Total root volume	344.915	222.644	207.016	130.085	60.5522
Mo17_M0364	Lateral root density	21.3331	15.6856	14.5702	6.20522	41.0184
Mo17_M0364	Total root length	408.69	379.596	186.719	125.533	44.3332
Mo17_M0365	Number of root tips	39.7184	31.6177	12.7313	17.5439	79.1175
Mo17_M0365	Total root volume	495.132	323.572	207.016	229.838	86.6352
Mo17_M0365	Lateral root density	24.2742	16.3921	14.5702	8.79312	56.799
Mo17_M0365	Total root length	605.98	463.65	186.719	280.796	86.3496
Mo17_M0367	Number of root tips	25.1404	11.938	12.7313	12.8057	103.819
Mo17_M0367	Total root volume	329.468	196.127	207.016	127.896	63.4496
Mo17_M0367	Lateral root density	17.8548	9.59956	14.5702	5.76994	47.7452
Mo17_M0367	Total root length	402.533	222.006	186.719	198.17	96.97
Mo17_M0368	Number of root tips	29.1105	25.057	12.7313	10.2164	54.0715
Mo17_M0368	Total root volume	382.101	215.639	207.016	170.774	80.8098
Mo17_M0368	Lateral root density	28.8407	22.8664	14.5702	10.1224	54.0775
Mo17_M0368	Total root length	388.712	312.568	186.719	139.068	55.7066
Mo17_M0380	Number of root tips	24.1775	20.9445	12.7313	7.33955	43.5895
Mo17_M0380	Total root volume	302.94	236.437	207.016	81.2135	36.6277
Mo17_M0380	Lateral root density	26.9967	28.4074	14.5702	5.50794	25.6317
Mo17_M0380	Total root length	344.643	339.146	186.719	81.7106	31.0766
Mo17_M0382	Number of root tips	46.8252	42.6516	12.7313	19.1338	69.0963
Mo17_M0382	Total root volume	565.631	402.239	207.016	261.003	85.6792
Mo17_M0382	Lateral root density	39.2672	29.3787	14.5702	17.2928	78.695
Mo17_M0382	Total root length	639.121	548.63	186.719	271.446	73.8277
