## Supplement Data files S1 to S9 for "Regulation of heterosis-associated gene expression complementation in maize hybrids": Data S7_TWAS_genes_5.xlsx

### Sheet: TWAS_genes
Gene	Chromosome	Position	P.value	Phenotype_Variance_Explained(%)	Model	Trait	Population	Effect [in % of RIL mean]
Zm00001eb004400	1	12231188	7.19191e-10	37.9696	BLINK	Lateral root density	B73xIBM-RILs	23.9857
Zm00001eb073810	2	18376595	1.85644e-06	12.4088	BLINK	Lateral root density	B73xIBM-RILs	15.847
Zm00001eb080120	2	41252079	7.8767e-07	12.4133	BLINK	Lateral root density	B73xIBM-RILs	-19.9951
Zm00001eb273740	6	100450346	6.60567e-09	12.4053	BLINK	Lateral root density	B73xIBM-RILs	-18.9112
Zm00001eb339600	8	30952368	3.60468e-12	12.3967	BLINK	Lateral root density	B73xIBM-RILs	11
Zm00001eb074940	2	22219324	1.52827e-08	0	BLINK	Total number of root tips	B73xIBM-RILs	8.92522
Zm00001eb115270	2	235961779	5.54099e-08	13.9372	BLINK	Total number of root tips	B73xIBM-RILs	11.3197
Zm00001eb118210	2	242701298	3.02638e-09	25.1012	BLINK	Total number of root tips	B73xIBM-RILs	-15.6275
Zm00001eb130180	3	54367137	1.6788e-11	29.3413	BLINK	Total number of root tips	B73xIBM-RILs	-13.9367
Zm00001eb280900	6	130466741	1.06302e-07	8.42588	BLINK	Total number of root tips	B73xIBM-RILs	-12.5405
Zm00001eb290370	6	164536615	1.0925e-06	10.7172	BLINK	Total number of root tips	B73xIBM-RILs	-11.6228
Zm00001eb432770	10	148912067	1.29623e-13	9.80843	BLINK	Total root volume	B73xIBM-RILs	21.4182
Zm00001eb145750	3	176398324	2.37612e-09	56.9454	BLINK	Total root volume	B73xIBM-RILs	11.2115
Zm00001eb179460	4	84748721	1.09184e-07	12.5376	BLINK	Total root volume	B73xIBM-RILs	9.20825
Zm00001eb291800	6	167948195	1.05027e-07	11.4058	BLINK	Total root volume	B73xIBM-RILs	6.72634
Zm00001eb073810	2	18376595	1.22637e-07	12.7944	FarmCPU	Total root volume	B73xIBM-RILs	7.28301
Zm00001eb179460	4	84748721	2.79917e-07	37.8449	FarmCPU	Total root volume	B73xIBM-RILs	7.32967
Zm00001eb291800	6	167948195	2.89322e-08	12.1643	FarmCPU	Total root volume	B73xIBM-RILs	6.3435
Zm00001eb367440	8	174196738	5.08617e-07	12.3722	FarmCPU	Total root volume	B73xIBM-RILs	4.33569
Zm00001eb432770	10	148912067	5.64393e-15	12.4253	FarmCPU	Total root volume	B73xIBM-RILs	19.8752
Zm00001eb039660	1	210130794	3.26705e-16	12.5179	MLMM	Lateral root density	B73xIBM-RILs	30.8798
Zm00001eb337810	8	22409992	1.29446e-13	12.5179	MLMM	Lateral root density	B73xIBM-RILs	29.2289
Zm00001eb349930	8	110533044	1.23707e-10	36.0477	MLMM	Lateral root density	B73xIBM-RILs	-11.4658
Zm00001eb401120	9	155467308	4.67366e-09	13.8808	MLMM	Lateral root density	B73xIBM-RILs	15.9711
Zm00001eb402920	9	158598133	5.838e-07	12.5179	MLMM	Lateral root density	B73xIBM-RILs	-12.4413
Zm00001eb139810	3	146671028	2.1982e-09	2.71819	MLMM	Total root length	B73xIBM-RILs	11.7204
Zm00001eb145750	3	176398324	4.12248e-10	35.4158	MLMM	Total root length	B73xIBM-RILs	14.355
Zm00001eb290940	6	166230219	1.55352e-06	29.68	MLMM	Total root length	B73xIBM-RILs	6.47597
Zm00001eb145750	3	176398324	4.47905e-07	3.27859	MLMM	Total root volume	B73xIBM-RILs	13.9556
Zm00001eb432770	10	148912067	5.61768e-10	51.731	MLMM	Total root volume	B73xIBM-RILs	26.3527
Zm00001eb027810	1	142468632	1.2893e-14	43.3803	BLINK	Lateral root density	Mo17xIBM-RILs	-33.7639
Zm00001eb039610	1	209876060	1.54887e-07	13.7846	BLINK	Lateral root density	Mo17xIBM-RILs	-14.2932
Zm00001eb406160	10	3811655	3.9522e-07	14.3513	BLINK	Lateral root density	Mo17xIBM-RILs	18.0459
Zm00001eb255710	5	218055381	1.29465e-12	14.9762	BLINK	Lateral root density	Mo17xIBM-RILs	-35.659
Zm00001eb091560	2	138957710	1.85306e-06	2.05262	FarmCPU	Total number of root tips	Mo17xIBM-RILs	10.7182
Zm00001eb130180	3	54367137	1.83893e-07	32.765	FarmCPU	Total number of root tips	Mo17xIBM-RILs	-9.36558
Zm00001eb234750	5	101616810	4.21887e-07	32.6342	FarmCPU	Total number of root tips	Mo17xIBM-RILs	-11.8664
Zm00001eb175760	4	51917092	2.87263e-08	49.6236	FarmCPU	Total root length	Mo17xIBM-RILs	-8.66902
Zm00001eb030420	1	168388226	1.49756e-06	2.04238	FarmCPU	Total root volume	Mo17xIBM-RILs	-7.3061
Zm00001eb128620	3	41769887	8.74873e-07	32.7255	FarmCPU	Total root volume	Mo17xIBM-RILs	8.79217
Zm00001eb181330	4	108996310	5.40696e-08	32.5613	FarmCPU	Total root volume	Mo17xIBM-RILs	-5.32162
Zm00001eb027810	1	142468632	1.00183e-07	3.01926	MLMM	Lateral root density	Mo17xIBM-RILs	-29.0727
Zm00001eb255710	5	218055381	5.14427e-08	44.7496	MLMM	Lateral root density	Mo17xIBM-RILs	-35.1399
Zm00001eb130180	3	54367137	2.9242e-14	36.1719	MLMM	Total number of root tips	Mo17xIBM-RILs	-18.3015
Zm00001eb384840	9	81908047	1.23879e-08	2.18699	MLMM	Total number of root tips	Mo17xIBM-RILs	-11.1449
Zm00001eb402380	9	157756944	6.56423e-10	29.9719	MLMM	Total number of root tips	Mo17xIBM-RILs	-17.5656
Zm00001eb130180	3	54367137	4.77585e-10	49.6236	MLMM	Total root length	Mo17xIBM-RILs	-16.9548
