## Supplement Data files S1 to S9 for "Regulation of heterosis-associated gene expression complementation in maize hybrids": Data S8_TSG.xlsx

### Sheet: overview_BCB
Gene	1_SPE_B73/Mo17_M_B73	2_SPE_B73/Mo17_P_IBM-RIL	3_SPE_B73/B73_M_B73	4_SPE_B73/B73_P_IBM-RIL	SPE_B73/IBM-RIL_P_IBM-RIL	Total number of SPE	Chromosome	Position	P.value	Phenotype_Variance_Explained(%)	Model	trait	Population	IBM-RIL_mean_of_trait	Effect_in_%_of_IBM-RIL_mean
Zm00001eb074940	0	22	0	0	0	22	2	22219324	1.52827e-08	0	BLINK	Total number of root tips	B73xIBM-RILs	4.82097	8.92522
Zm00001eb139810	45	0	8	0	0	53	3	146671028	2.1982e-09	2.71819	MLMM	Total root length	B73xIBM-RILs	17.929	11.7204
Zm00001eb273740	0	0	0	18	0	18	6	100450346	6.60567e-09	12.4053	BLINK	Lateral root density	B73xIBM-RILs	18.7222	-18.9112
Zm00001eb339600	0	0	0	0	33	33	8	30952368	3.60468e-12	12.3967	BLINK	Lateral root density	B73xIBM-RILs	18.7222	11
Zm00001eb349930	0	25	0	0	5	30	8	110533044	1.23707e-10	36.0477	MLMM	Lateral root density	B73xIBM-RILs	18.7222	-11.4658
Zm00001eb367440	0	14	0	28	1	43	8	174196738	5.08617e-07	12.3722	FarmCPU	Total root volume	B73xIBM-RILs	15.8352	4.33569
Zm00001eb402920	12	0	0	0	0	12	9	158598133	5.838e-07	12.5179	MLMM	Lateral root density	B73xIBM-RILs	18.7222	-12.4413
